# Substrate Specificity of the TRAMP Nuclear Surveillance Complexes

**DOI:** 10.1101/2020.03.04.976274

**Authors:** Clémentine Delan-Forino, Christos Spanos, Juri Rappsilber, David Tollervey

## Abstract

During nuclear surveillance in yeast, the RNA exosome functions together with the TRAMP complexes. These include the DEAH-box RNA helicase Mtr4 together with an RNA-binding protein (Air1 or Air2) and a poly(A) polymerase (Trf4 or Trf5). To better determine how RNA substrates are targeted, we analyzed protein and RNA interactions for TRAMP components. Mass spectrometry identified three distinct TRAMP complexes formed *in vivo*. These complexes preferentially assemble on different classes of transcripts. Unexpectedly, on many substrates, including pre-rRNAs and pre-mRNAs, binding specificity was apparently conferred by Trf4 and Trf5. Clustering of mRNAs by TRAMP association showed co-enrichment for mRNAs with functionally related products, supporting the significance of surveillance in regulating gene expression. We compared binding sites of TRAMP components with multiple nuclear RNA binding proteins, revealing preferential colocalization of subsets of factors. *TRF5* deletion reduced Mtr4 recruitment and increased RNA abundance for mRNAs specifically showing high Trf5 binding.
