## Supplemental Table 1 for "Substrate Specificity of the TRAMP Nuclear Surveillance Complexes"

### Sheet: Sheet1
BY4741	MATa his3-Δ1 leu2-Δ0 met15-Δ0 ura3-Δ0	Euroscarf
Rrp6-HTP	MATa his3-Δ1 leu2-Δ0 met15-Δ0 ura3-Δ0 RRP6-HTP-URA3	Delan-Forino et al 2017
Rrp44-HTP	MATa his3-Δ1 leu2-Δ0 met15-Δ0 ura3-Δ0, RRP44-HTP-URA3	Delan-Forino et al 2017
Air2-HTP	MATa his3-Δ1 leu2-Δ0 met15-Δ0 ura3-Δ0, AIR2-HTP-URA3	Milligan et al 2016
Trf4-HTP	MATa his3-Δ1 leu2-Δ0 met15-Δ0 ura3-Δ0, TRF4-HTP-URA3	Milligan et al 2016
Air1-HTP	MATa his3-Δ1 leu2-Δ0 met15-Δ0 ura3-Δ0, AIR1-HTP-URA3	This study
Trf5-HTP	MATa his3-Δ1 leu2-Δ0 met15-Δ0 ura3-Δ0, TRF5-HTP-URA3	This study
FPH-Trf5	MATa his3-Δ1 leu2-Δ0 met15-Δ0 ura3-Δ0, TRF5-HTP-URA4	This study
Mtr4-HTP	MATa his3-Δ1 leu2-Δ0 met15-Δ0 ura3-Δ0, MTR4-HTP-URA3	Delan-Forino et al 2017
Mtr4-HTP_pWT	MATa his3-Δ1 leu2-Δ0 met15-Δ0 ura3-Δ0, MTR4::KANMX6 pGal1-3HA-Mtr4, pRS415 expressing Mtr4 WT	This study
Mtr4Δarch-HTP	MATa his3-Δ1 leu2-Δ0 met15-Δ0 ura3-Δ0, MTR4::KANMX6 pGal1-3HA-Mtr4, pRS415 expressing Mtr4Δarch	This study
Mtr4-HTP (Δtrf4)	MATa his3-Δ1 leu2-Δ0 met15-Δ0 ura3-Δ0, TRF4::KANMX6, MTR4-HTP-URA3	This study
Mtr4-HTP (Δtrf5)	MATa his3-Δ1 leu2-Δ0 met15-Δ0 ura3-Δ0, TRF5::KANMX6, MTR4-HTP-URA3	This study
Mtr4-HTP (Δair2)	MATa his3-Δ1 leu2-Δ0 met15-Δ0 ura3-Δ0, AIR2::KANMX6, MTR4-HTP-URA3	This study
Mtr4-HTP (Δair1)	MATa his3-Δ1 leu2-Δ0 met15-Δ0 ura3-Δ0, AIR1::KANMX6, MTR4-HTP-URA3	This study
Δtrf5	MATa his3-Δ1 leu2-Δ0 met15-Δ0 ura3-Δ0, TRF5::KANMX6	This study
