## Supplemental Table 6 for "Substrate Specificity of the TRAMP Nuclear Surveillance Complexes"

### Sheet: correlation_RNAPII_transcripts
	Air1_1	Air1_2	Air2_1	Air2_2	Trf4_alex	Trf4_84	Trf5_60	Trf5_117	Mtr4	Mtr4_22	Mtr4.arch_1	Mtr4.arch_2	Rrp44_1	Rrp44_3	Rrp6_1	Rrp6_48C	Cbc1_2	Cbc1_3	Gbp2	Tho2	Hrp1_1	Hrp1_2	Nab2_2	Pab1	Nab3_236	Nab3_227	Npl3_1	Npl3_2	Sto1_1	Mex67_2	Mex67_3	Hek2_1	Hek2_2	Rat1_11	Rat1_5	Xrn1_1	Xrn1_2	Ski2_1	Ski2_2	Nop1_1	Nop1_2	Nop56_1	Nop56_2	Nop58_1	Nop58_2
Air1_1	1	0.823217	0.606565	0.60582	0.526506	0.692677	0.584041	0.412838	0.653595	0.658807	0.421399	0.391553	0.25205	0.664824	0.675894	0.637552	0.348648	0.373899	0.147228	0.0830349	0.324145	0.160065	0.0264634	0.00112996	0.26288	0.183468	0.64418	0.698295	0.32549	0.522739	0.482554	0.0611536	0.0804246	0.472405	0.474661	0.36467	0.28908	0.099248	0.171554	0.534884	0.580521	0.532025	0.564282	0.514389	0.620311
Air1_2	0.823217	1	0.511614	0.609623	0.413641	0.674165	0.701812	0.671869	0.570227	0.655473	0.527996	0.499426	0.17169	0.530987	0.751008	0.729938	0.237073	0.24665	0.188587	0.0915285	0.349312	0.175267	0.0314825	0.00137203	0.231223	0.153565	0.865727	0.870591	0.221609	0.510823	0.540872	0.0726317	0.0952214	0.540126	0.512929	0.436592	0.346015	0.082168	0.183673	0.598358	0.638482	0.603296	0.491983	0.554908	0.528151
Air2_1	0.606565	0.511614	1	0.863678	0.542347	0.651966	0.264786	0.236346	0.490155	0.520139	0.244357	0.21007	0.249345	0.634662	0.426815	0.360709	0.24019	0.244306	0.0895284	0.0436852	0.215831	0.107993	0.0150971	-6.51038e-05	0.595415	0.399768	0.410473	0.466365	0.22075	0.252551	0.236026	0.0423588	0.0512188	0.269916	0.274653	0.154511	0.128839	0.0512146	0.0875302	0.214778	0.231435	0.214273	0.209385	0.204924	0.236349
Air2_2	0.60582	0.609623	0.863678	1	0.590571	0.774586	0.300415	0.338332	0.586258	0.614742	0.268689	0.240568	0.337028	0.637725	0.468353	0.367255	0.295094	0.298546	0.113889	0.0485365	0.254589	0.140147	0.0191002	0.000137475	0.6785	0.454451	0.538788	0.593361	0.266797	0.321667	0.276321	0.0379522	0.0578038	0.404858	0.380144	0.199766	0.144465	0.0768217	0.112813	0.245466	0.247324	0.24294	0.188804	0.229107	0.268602
Trf4_alex	0.526506	0.413641	0.542347	0.590571	1	0.688735	0.200479	0.134876	0.549493	0.597829	0.268265	0.214333	0.506886	0.515587	0.38729	0.231452	0.195549	0.231264	0.075254	0.0414442	0.29279	0.0937779	0.0105229	-9.74194e-05	0.39173	0.377713	0.310166	0.358657	0.17562	0.193025	0.170911	0.0288226	0.027545	0.624275	0.551989	0.116285	0.104239	0.032032	0.0714334	0.169326	0.185267	0.176461	0.1527	0.184784	0.242904
Trf4_84	0.692677	0.674165	0.651966	0.774586	0.688735	1	0.426697	0.479873	0.755857	0.732402	0.379046	0.347522	0.339295	0.684985	0.626723	0.468638	0.350138	0.360079	0.15831	0.0614857	0.357073	0.175983	0.0246806	0.00166103	0.503863	0.439112	0.639999	0.702896	0.345514	0.491925	0.452397	0.0739192	0.177912	0.548027	0.446433	0.360076	0.29765	0.137593	0.191294	0.408476	0.432588	0.420013	0.392753	0.416831	0.528971
Trf5_60	0.584041	0.701812	0.264786	0.300415	0.200479	0.426697	1	0.587633	0.272928	0.293181	0.566226	0.5513	0.080956	0.325548	0.764027	0.814377	0.0909967	0.0850374	0.148538	0.066261	0.297552	0.131848	0.0243151	0.00155749	0.10688	0.089815	0.633241	0.591256	0.0927596	0.493158	0.542116	0.0684297	0.0816253	0.390166	0.387151	0.480767	0.383369	0.032365	0.149725	0.675261	0.783033	0.770499	0.588998	0.659025	0.630925
Trf5_117	0.412838	0.671869	0.236346	0.338332	0.134876	0.479873	0.587633	1	0.282377	0.418405	0.380352	0.36842	0.0763947	0.271639	0.550342	0.570494	0.0653306	0.0515894	0.174642	0.0482174	0.234258	0.141749	0.0328002	0.00487074	0.100296	0.0580789	0.77128	0.752082	0.0905767	0.409908	0.50302	0.0885451	0.193809	0.345046	0.304461	0.4717	0.389317	0.0911392	0.190668	0.445578	0.506726	0.504963	0.338515	0.437397	0.366969
Mtr4	0.653595	0.570227	0.490155	0.586258	0.549493	0.755857	0.272928	0.282377	1	0.79061	0.275142	0.261676	0.125542	0.545956	0.391481	0.272397	0.539165	0.613383	0.106816	0.0337461	0.242227	0.167851	0.0200672	0.000397513	0.325831	0.271028	0.48455	0.562778	0.476478	0.471388	0.285258	0.0294749	0.03275	0.355194	0.309254	0.229912	0.141309	0.137705	0.29208	0.283939	0.268759	0.262045	0.28873	0.297801	0.485894
Mtr4_22	0.658807	0.655473	0.520139	0.614742	0.597829	0.732402	0.293181	0.418405	0.79061	1	0.241784	0.208618	0.213099	0.509409	0.4205	0.324505	0.355432	0.409304	0.129678	0.0393547	0.235159	0.150404	0.0223908	0.000524507	0.266596	0.196018	0.629551	0.682704	0.333821	0.339338	0.335867	0.0307603	0.0411098	0.42315	0.384406	0.20142	0.140676	0.0886016	0.144036	0.332186	0.29143	0.253468	0.330647	0.319744	0.384262
Mtr4.arch_1	0.421399	0.527996	0.244357	0.268689	0.268265	0.379046	0.566226	0.380352	0.275142	0.241784	1	0.991732	0.0682518	0.272783	0.587187	0.457508	0.100146	0.100357	0.181482	0.104907	0.271367	0.106821	0.013687	0.000464464	0.136987	0.126795	0.487551	0.434805	0.101534	0.412069	0.371745	0.0626288	0.0371138	0.356899	0.336732	0.260949	0.27602	0.0295828	0.0498471	0.457234	0.622063	0.538713	0.304456	0.438034	0.364039
Mtr4.arch_2	0.391553	0.499426	0.21007	0.240568	0.214333	0.347522	0.5513	0.36842	0.261676	0.208618	0.991732	1	0.0606263	0.247293	0.566507	0.44201	0.110311	0.109427	0.176455	0.101757	0.251145	0.104331	0.0130365	0.000470498	0.111194	0.0980789	0.466135	0.411527	0.106589	0.415488	0.363891	0.061958	0.0361054	0.329076	0.321092	0.259937	0.270922	0.0347951	0.0553867	0.449551	0.613819	0.534848	0.29255	0.418318	0.355941
Rrp44_1	0.25205	0.17169	0.249345	0.337028	0.506886	0.339295	0.080956	0.0763947	0.125542	0.213099	0.0682518	0.0606263	1	0.35288	0.200171	0.123472	0.0785719	0.0629586	0.0248022	0.0139394	0.0727485	0.0773137	0.00902334	-0.000114287	0.259476	0.197057	0.165643	0.200862	0.0761577	0.127947	0.156576	0.0345891	0.0864249	0.582677	0.695511	0.094791	0.0906784	0.0433216	0.0721342	0.0826903	0.0756322	0.0745284	0.0847583	0.0754811	0.0692814
Rrp44_3	0.664824	0.530987	0.634662	0.637725	0.515587	0.684985	0.325548	0.271639	0.545956	0.509409	0.272783	0.247293	0.35288	1	0.537846	0.408664	0.298756	0.278201	0.0999127	0.0605066	0.302594	0.129622	0.0160662	-7.95157e-05	0.541385	0.438344	0.438517	0.506532	0.307172	0.457621	0.484153	0.096857	0.200607	0.320249	0.298575	0.329065	0.27768	0.142814	0.226542	0.357756	0.33956	0.297635	0.355192	0.33861	0.349175
Rrp6_1	0.675894	0.751008	0.426815	0.468353	0.38729	0.626723	0.764027	0.550342	0.391481	0.4205	0.587187	0.566507	0.200171	0.537846	1	0.832932	0.113589	0.0834606	0.161086	0.0789422	0.379767	0.148787	0.0262235	0.000964256	0.294084	0.280633	0.709947	0.692989	0.116064	0.487621	0.574345	0.0742852	0.10212	0.517894	0.452672	0.432447	0.352738	0.0342654	0.0695609	0.673141	0.748671	0.725092	0.564516	0.615066	0.593094
Rrp6_48C	0.637552	0.729938	0.360709	0.367255	0.231452	0.468638	0.814377	0.570494	0.272397	0.324505	0.457508	0.44201	0.123472	0.408664	0.832932	1	0.0821944	0.0638338	0.141972	0.0583101	0.315481	0.131177	0.0275468	0.00148281	0.190503	0.169926	0.676918	0.65478	0.0979698	0.473494	0.590062	0.0801249	0.109108	0.434441	0.411544	0.453124	0.355012	0.0317352	0.0627483	0.628638	0.723971	0.693166	0.579628	0.572808	0.626162
Cbc1_2	0.348648	0.237073	0.24019	0.295094	0.195549	0.350138	0.0909967	0.0653306	0.539165	0.355432	0.100146	0.110311	0.0785719	0.298756	0.113589	0.0821944	1	0.825977	0.0357397	0.0109945	0.0708354	0.0971798	0.00946853	-0.000518376	0.126686	0.0565261	0.197582	0.252148	0.440307	0.372039	0.186456	0.027843	0.0540062	0.112125	0.162017	0.155597	0.0837453	0.134715	0.215477	0.0721474	0.0574076	0.098036	0.0581123	0.138422	0.219494
Cbc1_3	0.373899	0.24665	0.244306	0.298546	0.231264	0.360079	0.0850374	0.0515894	0.613383	0.409304	0.100357	0.109427	0.0629586	0.278201	0.0834606	0.0638338	0.825977	1	0.0307407	0.012062	0.0635034	0.101535	0.0103309	-0.000108398	0.0907563	0.0222655	0.18724	0.245085	0.490344	0.384204	0.1655	0.016437	0.0286076	0.113094	0.181552	0.142801	0.0669356	0.141272	0.210025	0.0542503	0.044645	0.079415	0.0484057	0.120298	0.240753
Gbp2	0.147228	0.188587	0.0895284	0.113889	0.075254	0.15831	0.148538	0.174642	0.106816	0.129678	0.181482	0.176455	0.0248022	0.0999127	0.161086	0.141972	0.0357397	0.0307407	1	0.0244065	0.0765262	0.0400528	0.00637384	0.000162947	0.046066	0.0354089	0.200263	0.200414	0.350377	0.117036	0.116694	0.514251	0.0256346	0.115654	0.100477	0.104066	0.0887896	0.632534	0.257037	0.162366	0.173382	0.154479	0.124449	0.141052	0.137504
Tho2	0.0830349	0.0915285	0.0436852	0.0485365	0.0414442	0.0614857	0.066261	0.0482174	0.0337461	0.0393547	0.104907	0.101757	0.0139394	0.0605066	0.0789422	0.0583101	0.0109945	0.012062	0.0244065	1	0.0476458	0.0116057	0.00155925	-0.000435726	0.0141552	0.0115836	0.0613972	0.0602352	0.0142832	0.0511905	0.0486131	0.00643971	0.00890107	0.0540249	0.0489604	0.038087	0.0378882	0.00681556	0.0121699	0.0632532	0.082886	0.0675724	0.062479	0.0651308	0.0626468
Hrp1_1	0.324145	0.349312	0.215831	0.254589	0.29279	0.357073	0.297552	0.234258	0.242227	0.235159	0.271367	0.251145	0.0727485	0.302594	0.379767	0.315481	0.0708354	0.0635034	0.0765262	0.0476458	1	0.872166	0.0102835	0.000896456	0.21742	0.244324	0.303181	0.303702	0.0829202	0.235258	0.253167	0.0407429	0.0544966	0.322041	0.241939	0.233757	0.186112	0.0298467	0.044347	0.293142	0.307824	0.289957	0.239169	0.274154	0.246245
Hrp1_2	0.160065	0.175267	0.107993	0.140147	0.0937779	0.175983	0.131848	0.141749	0.167851	0.150404	0.106821	0.104331	0.0773137	0.129622	0.148787	0.131177	0.0971798	0.101535	0.0400528	0.0116057	0.872166	1	0.00728447	0.00100471	0.0819534	0.0629546	0.187444	0.191694	0.0920626	0.159734	0.124362	0.0166046	0.0279868	0.139287	0.134688	0.112884	0.075003	0.0340481	0.0457501	0.115833	0.117358	0.129559	0.0902138	0.102585	0.117909
Nab2_2	0.0264634	0.0314825	0.0150971	0.0191002	0.0105229	0.0246806	0.0243151	0.0328002	0.0200672	0.0223908	0.013687	0.0130365	0.00902334	0.0160662	0.0262235	0.0275468	0.00946853	0.0103309	0.00637384	0.00155925	0.0102835	0.00728447	1	0.996157	0.00614362	0.00337946	0.0416653	0.033199	0.00988337	0.0195129	0.0215722	0.00264687	0.00777617	0.0190293	0.0198782	0.0168926	0.0117321	0.00328702	0.00525452	0.0188059	0.0220282	0.021758	0.016431	0.0185364	0.0200688
Pab1	0.00112996	0.00137203	-6.51038e-05	0.000137475	-9.74194e-05	0.00166103	0.00155749	0.00487074	0.000397513	0.000524507	0.000464464	0.000470498	-0.000114287	-7.95157e-05	0.000964256	0.00148281	-0.000518376	-0.000108398	0.000162947	-0.000435726	0.000896456	0.00100471	0.996157	1	-0.000353051	-0.000277874	0.0109494	0.00162636	-0.000196249	0.0010376	0.00209739	8.51356e-05	0.0024992	0.00037026	0.000383413	0.00310158	0.00377795	0.00204365	0.00119296	0.000854758	0.00242548	0.00244213	0.00084475	0.000902884	0.00113474
Nab3_236	0.26288	0.231223	0.595415	0.6785	0.39173	0.503863	0.10688	0.100296	0.325831	0.266596	0.136987	0.111194	0.259476	0.541385	0.294084	0.190503	0.126686	0.0907563	0.046066	0.0141552	0.21742	0.0819534	0.00614362	-0.000353051	1	0.851637	0.18822	0.22743	0.102174	0.122999	0.1139	0.0166328	0.0206017	0.188011	0.126357	0.0744038	0.0585169	0.028234	0.0374842	0.101167	0.0952296	0.0908951	0.0844906	0.0987868	0.131658
Nab3_227	0.183468	0.153565	0.399768	0.454451	0.377713	0.439112	0.089815	0.0580789	0.271028	0.196018	0.126795	0.0980789	0.197057	0.438344	0.280633	0.169926	0.0565261	0.0222655	0.0354089	0.0115836	0.244324	0.0629546	0.00337946	-0.000277874	0.851637	1	0.112308	0.143853	0.0431373	0.0775896	0.086102	0.0218922	0.0203037	0.195611	0.0765416	0.0591161	0.0568591	0.0134268	0.00965777	0.103717	0.0983264	0.0885963	0.0958637	0.101362	0.147381
Npl3_1	0.64418	0.865727	0.410473	0.538788	0.310166	0.639999	0.633241	0.77128	0.48455	0.629551	0.487551	0.466135	0.165643	0.438517	0.709947	0.676918	0.197582	0.18724	0.200263	0.0613972	0.303181	0.187444	0.0416653	0.0109494	0.18822	0.112308	1	0.972827	0.191125	0.492673	0.530746	0.0770548	0.120362	0.511611	0.477799	0.440171	0.329999	0.0800369	0.106096	0.559672	0.573511	0.571952	0.390728	0.487041	0.412169
Npl3_2	0.698295	0.870591	0.466365	0.593361	0.358657	0.702896	0.591256	0.752082	0.562778	0.682704	0.434805	0.411527	0.200862	0.506532	0.692989	0.65478	0.252148	0.245085	0.200414	0.0602352	0.303702	0.191694	0.033199	0.00162636	0.22743	0.143853	0.972827	1	0.245718	0.513117	0.545863	0.079837	0.144816	0.512898	0.479361	0.437027	0.32643	0.10225	0.157788	0.5082	0.529216	0.530724	0.384459	0.45532	0.434208
Sto1_1	0.32549	0.221609	0.22075	0.266797	0.17562	0.345514	0.0927596	0.0905767	0.476478	0.333821	0.101534	0.106589	0.0761577	0.307172	0.116064	0.0979698	0.440307	0.490344	0.350377	0.0142832	0.0829202	0.0920626	0.00988337	-0.000196249	0.102174	0.0431373	0.191125	0.245718	1	0.361696	0.217732	0.601592	0.072428	0.096737	0.147359	0.186867	0.110496	0.546283	0.235458	0.0882674	0.0750423	0.080165	0.0802674	0.116224	0.220722
Mex67_2	0.522739	0.510823	0.252551	0.321667	0.193025	0.491925	0.493158	0.409908	0.471388	0.339338	0.412069	0.415488	0.127947	0.457621	0.487621	0.473494	0.372039	0.384204	0.117036	0.0511905	0.235258	0.159734	0.0195129	0.0010376	0.122999	0.0775896	0.492673	0.513117	0.361696	1	0.704046	0.112729	0.259766	0.318708	0.323141	0.542353	0.415298	0.161969	0.285498	0.375109	0.406201	0.428626	0.311119	0.337762	0.428377
Mex67_3	0.482554	0.540872	0.236026	0.276321	0.170911	0.452397	0.542116	0.50302	0.285258	0.335867	0.371745	0.363891	0.156576	0.484153	0.574345	0.590062	0.186456	0.1655	0.116694	0.0486131	0.253167	0.124362	0.0215722	0.00209739	0.1139	0.086102	0.530746	0.545863	0.217732	0.704046	1	0.140794	0.396359	0.312896	0.312057	0.591212	0.454109	0.16133	0.258813	0.401382	0.445334	0.439894	0.339152	0.355061	0.374018
Hek2_1	0.0611536	0.0726317	0.0423588	0.0379522	0.0288226	0.0739192	0.0684297	0.0885451	0.0294749	0.0307603	0.0626288	0.061958	0.0345891	0.096857	0.0742852	0.0801249	0.027843	0.016437	0.514251	0.00643971	0.0407429	0.0166046	0.00264687	8.51356e-05	0.0166328	0.0218922	0.0770548	0.079837	0.601592	0.112729	0.140794	1	0.285808	0.043546	0.0409628	0.12701	0.130507	0.528533	0.1272	0.0619262	0.0583826	0.051155	0.0381537	0.0468212	0.0452331
Hek2_2	0.0804246	0.0952214	0.0512188	0.0578038	0.027545	0.177912	0.0816253	0.193809	0.03275	0.0411098	0.0371138	0.0361054	0.0864249	0.200607	0.10212	0.109108	0.0540062	0.0286076	0.0256346	0.00890107	0.0544966	0.0279868	0.00777617	0.0024992	0.0206017	0.0203037	0.120362	0.144816	0.072428	0.259766	0.396359	0.285808	1	0.0563472	0.052589	0.304945	0.245921	0.111875	0.145855	0.0564981	0.0583956	0.0662122	0.0440226	0.0531926	0.0455315
Rat1_11	0.472405	0.540126	0.269916	0.404858	0.624275	0.548027	0.390166	0.345046	0.355194	0.42315	0.356899	0.329076	0.582677	0.320249	0.517894	0.434441	0.112125	0.113094	0.115654	0.0540249	0.322041	0.139287	0.0190293	0.00037026	0.188011	0.195611	0.511611	0.512898	0.096737	0.318708	0.312896	0.043546	0.0563472	1	0.882627	0.297117	0.249139	0.0332604	0.0607105	0.405571	0.406789	0.389573	0.290162	0.381808	0.323868
Rat1_5	0.474661	0.512929	0.274653	0.380144	0.551989	0.446433	0.387151	0.304461	0.309254	0.384406	0.336732	0.321092	0.695511	0.298575	0.452672	0.411544	0.162017	0.181552	0.100477	0.0489604	0.241939	0.134688	0.0198782	0.000383413	0.126357	0.0765416	0.477799	0.479361	0.147359	0.323141	0.312057	0.0409628	0.052589	0.882627	1	0.289761	0.230654	0.046011	0.0813837	0.393211	0.403927	0.383012	0.287264	0.362116	0.297113
Xrn1_1	0.36467	0.436592	0.154511	0.199766	0.116285	0.360076	0.480767	0.4717	0.229912	0.20142	0.260949	0.259937	0.094791	0.329065	0.432447	0.453124	0.155597	0.142801	0.104066	0.038087	0.233757	0.112884	0.0168926	0.00310158	0.0744038	0.0591161	0.440171	0.437027	0.186867	0.542353	0.591212	0.12701	0.304945	0.297117	0.289761	1	0.565082	0.217074	0.250103	0.390551	0.404159	0.423058	0.301775	0.363816	0.353112
Xrn1_2	0.28908	0.346015	0.128839	0.144465	0.104239	0.29765	0.383369	0.389317	0.141309	0.140676	0.27602	0.270922	0.0906784	0.27768	0.352738	0.355012	0.0837453	0.0669356	0.0887896	0.0378882	0.186112	0.075003	0.0117321	0.00377795	0.0585169	0.0568591	0.329999	0.32643	0.110496	0.415298	0.454109	0.130507	0.245921	0.249139	0.230654	0.565082	1	0.0867481	0.236882	0.326825	0.365364	0.346229	0.27276	0.31738	0.293814
Ski2_1	0.099248	0.082168	0.0512146	0.0768217	0.032032	0.137593	0.032365	0.0911392	0.137705	0.0886016	0.0295828	0.0347951	0.0433216	0.142814	0.0342654	0.0317352	0.134715	0.141272	0.632534	0.00681556	0.0298467	0.0340481	0.00328702	0.00204365	0.028234	0.0134268	0.0800369	0.10225	0.546283	0.161969	0.16133	0.528533	0.111875	0.0332604	0.046011	0.217074	0.0867481	1	0.227205	0.0324297	0.019544	0.0230355	0.0149782	0.0220065	0.0607189
Ski2_2	0.171554	0.183673	0.0875302	0.112813	0.0714334	0.191294	0.149725	0.190668	0.29208	0.144036	0.0498471	0.0553867	0.0721342	0.226542	0.0695609	0.0627483	0.215477	0.210025	0.257037	0.0121699	0.044347	0.0457501	0.00525452	0.00119296	0.0374842	0.00965777	0.106096	0.157788	0.235458	0.285498	0.258813	0.1272	0.145855	0.0607105	0.0813837	0.250103	0.236882	0.227205	1	0.046755	0.0436977	0.0508173	0.0386279	0.0476975	0.108351
Nop1_1	0.534884	0.598358	0.214778	0.245466	0.169326	0.408476	0.675261	0.445578	0.283939	0.332186	0.457234	0.449551	0.0826903	0.357756	0.673141	0.628638	0.0721474	0.0542503	0.162366	0.0632532	0.293142	0.115833	0.0188059	0.000854758	0.101167	0.103717	0.559672	0.5082	0.0882674	0.375109	0.401382	0.0619262	0.0564981	0.405571	0.393211	0.390551	0.326825	0.0324297	0.046755	1	0.897823	0.784887	0.844539	0.876418	0.693221
Nop1_2	0.580521	0.638482	0.231435	0.247324	0.185267	0.432588	0.783033	0.506726	0.268759	0.29143	0.622063	0.613819	0.0756322	0.33956	0.748671	0.723971	0.0574076	0.044645	0.173382	0.082886	0.307824	0.117358	0.0220282	0.00242548	0.0952296	0.0983264	0.573511	0.529216	0.0750423	0.406201	0.445334	0.0583826	0.0583956	0.406789	0.403927	0.404159	0.365364	0.019544	0.0436977	0.897823	1	0.916198	0.853326	0.848378	0.809392
Nop56_1	0.532025	0.603296	0.214273	0.24294	0.176461	0.420013	0.770499	0.504963	0.262045	0.253468	0.538713	0.534848	0.0745284	0.297635	0.725092	0.693166	0.098036	0.079415	0.154479	0.0675724	0.289957	0.129559	0.021758	0.00244213	0.0908951	0.0885963	0.571952	0.530724	0.080165	0.428626	0.439894	0.051155	0.0662122	0.389573	0.383012	0.423058	0.346229	0.0230355	0.0508173	0.784887	0.916198	1	0.739794	0.797452	0.758833
Nop56_2	0.564282	0.491983	0.209385	0.188804	0.1527	0.392753	0.588998	0.338515	0.28873	0.330647	0.304456	0.29255	0.0847583	0.355192	0.564516	0.579628	0.0581123	0.0484057	0.124449	0.062479	0.239169	0.0902138	0.016431	0.00084475	0.0844906	0.0958637	0.390728	0.384459	0.0802674	0.311119	0.339152	0.0381537	0.0440226	0.290162	0.287264	0.301775	0.27276	0.0149782	0.0386279	0.844539	0.853326	0.739794	1	0.8187	0.845048
Nop58_1	0.514389	0.554908	0.204924	0.229107	0.184784	0.416831	0.659025	0.437397	0.297801	0.319744	0.438034	0.418318	0.0754811	0.33861	0.615066	0.572808	0.138422	0.120298	0.141052	0.0651308	0.274154	0.102585	0.0185364	0.000902884	0.0987868	0.101362	0.487041	0.45532	0.116224	0.337762	0.355061	0.0468212	0.0531926	0.381808	0.362116	0.363816	0.31738	0.0220065	0.0476975	0.876418	0.848378	0.797452	0.8187	1	0.700854
Nop58_2	0.620311	0.528151	0.236349	0.268602	0.242904	0.528971	0.630925	0.366969	0.485894	0.384262	0.364039	0.355941	0.0692814	0.349175	0.593094	0.626162	0.219494	0.240753	0.137504	0.0626468	0.246245	0.117909	0.0200688	0.00113474	0.131658	0.147381	0.412169	0.434208	0.220722	0.428377	0.374018	0.0452331	0.0455315	0.323868	0.297113	0.353112	0.293814	0.0607189	0.108351	0.693221	0.809392	0.758833	0.845048	0.700854	1

### Sheet: correlation_RNAPII_50nt_window
	Air1_1	Air1_2	Air2_1	Air2_2	Trf4_alex	Trf4_84	Trf5_60	Trf5_117	Mtr4	Mtr4_22	Mtr4.arch_1	Mtr4.arch_2	Rrp44_1	Rrp44_3	Rrp6_1	Rrp6_48C	Cbc1_2	Cbc1_3	Gbp2	Tho2	Hrp1_1	Hrp1_2	Nab2_2	Pab1	Nab3_236	Nab3_227	Npl3_1	Npl3_2	Sto1_1	Mex67_2	Mex67_3	Hek2_1	Hek2_2	Rat1_11	Rat1_5	Xrn1_1	Xrn1_2	Ski2_1	Ski2_2	Nop1_1	Nop1_2	Nop56_1	Nop56_2	Nop58_1	Nop58_2
Air1_1	1	0.722989	0.375302	0.365182	0.518094	0.542904	0.377004	0.229593	0.431241	0.380544	0.24465	0.258781	0.196857	0.363373	0.470431	0.372232	0.0666444	0.112354	0.19001	0.0227757	0.452432	0.361268	0.0657265	0.00353582	0.113637	0.0943441	0.48374	0.515718	0.119157	0.267108	0.280651	0.0464773	0.0342957	0.481254	0.418385	0.150345	0.134618	0.0558739	0.101741	0.374189	0.38204	0.30366	0.403092	0.294266	0.357477
Air1_2	0.722989	1	0.349036	0.40502	0.447566	0.511018	0.538213	0.362518	0.474705	0.440915	0.352898	0.388248	0.199764	0.354723	0.56382	0.490531	0.0616033	0.102923	0.225172	0.0274511	0.464676	0.381048	0.0746899	0.00754588	0.133727	0.108495	0.632989	0.624597	0.113511	0.283478	0.304816	0.0512861	0.0437219	0.538433	0.494554	0.210486	0.169386	0.0576598	0.124387	0.450655	0.464928	0.414471	0.403801	0.34915	0.382605
Air2_1	0.375302	0.349036	1	0.870991	0.460773	0.609995	0.158128	0.0873349	0.315196	0.257945	0.125055	0.139261	0.375783	0.353505	0.373045	0.215076	0.0672089	0.0866389	0.0989677	0.00976069	0.214974	0.220143	0.0353028	0.00184809	0.522508	0.39954	0.271018	0.314992	0.101965	0.125285	0.120177	0.0238049	0.0191949	0.213836	0.196058	0.0644228	0.0548591	0.0396524	0.0566523	0.132904	0.129826	0.110207	0.141352	0.117823	0.128866
Air2_2	0.365182	0.40502	0.870991	1	0.438832	0.640951	0.19031	0.108314	0.294693	0.245909	0.135761	0.151539	0.40942	0.364396	0.409563	0.239398	0.0737985	0.089817	0.116899	0.0127233	0.219636	0.218954	0.0381474	0.00132913	0.59378	0.456134	0.335287	0.372157	0.113843	0.126039	0.123164	0.020401	0.020021	0.23859	0.220834	0.068686	0.0560434	0.0370795	0.0604468	0.135877	0.134802	0.126203	0.111416	0.101262	0.106365
Trf4_alex	0.518094	0.447566	0.460773	0.438832	1	0.497524	0.218152	0.134036	0.339451	0.274837	0.183085	0.193269	0.246414	0.34501	0.334603	0.224821	0.0685884	0.125808	0.157601	0.016899	0.354896	0.248938	0.0403445	0.00126948	0.226385	0.17161	0.324113	0.357589	0.115826	0.193818	0.177216	0.0238221	0.0166235	0.391312	0.351939	0.092792	0.0876431	0.0539286	0.0982613	0.171589	0.180423	0.152458	0.151824	0.123358	0.133231
Trf4_84	0.542904	0.511018	0.609995	0.640951	0.497524	1	0.31589	0.305848	0.408528	0.360189	0.16563	0.185169	0.443165	0.529587	0.541182	0.389345	0.102625	0.145989	0.231331	0.0188559	0.381602	0.3851	0.0768887	0.0104907	0.386752	0.344199	0.5443	0.603829	0.213958	0.347736	0.357583	0.0979326	0.128068	0.376594	0.3595	0.225317	0.202911	0.102618	0.178418	0.338964	0.344887	0.292211	0.359406	0.313399	0.350628
Trf5_60	0.377004	0.538213	0.158128	0.19031	0.218152	0.31589	1	0.371347	0.197399	0.176294	0.391151	0.420303	0.0874483	0.17608	0.453698	0.443767	0.0227277	0.0323875	0.179497	0.0217712	0.302647	0.281059	0.0517466	0.00700995	0.0860192	0.0802412	0.432829	0.384247	0.0359098	0.23003	0.23047	0.0524741	0.0529258	0.357423	0.338125	0.20152	0.15636	0.024773	0.0736876	0.450615	0.528341	0.533561	0.341174	0.328095	0.363078
Trf5_117	0.229593	0.362518	0.0873349	0.108314	0.134036	0.305848	0.371347	1	0.128505	0.120462	0.163457	0.186129	0.150883	0.213398	0.306868	0.340186	0.0287726	0.0416866	0.141971	0.0131412	0.237472	0.219697	0.0508912	0.0261445	0.0311592	0.033391	0.332856	0.342402	0.076038	0.300237	0.350084	0.097817	0.159573	0.237734	0.228999	0.338651	0.271211	0.0765893	0.234804	0.252705	0.308303	0.3218	0.175021	0.206176	0.209898
Mtr4	0.431241	0.474705	0.315196	0.294693	0.339451	0.408528	0.197399	0.128505	1	0.82873	0.242059	0.244624	0.208348	0.310326	0.322973	0.263656	0.0630726	0.122237	0.118922	0.00943164	0.26011	0.260427	0.0492868	0.00299728	0.15602	0.147902	0.389886	0.405153	0.0984243	0.152961	0.153207	0.0315278	0.0195963	0.258151	0.2582	0.0772904	0.0713879	0.0267418	0.0492172	0.33345	0.305935	0.20366	0.493105	0.476743	0.451386
Mtr4_22	0.380544	0.440915	0.257945	0.245909	0.274837	0.360189	0.176294	0.120462	0.82873	1	0.156573	0.180918	0.179246	0.274243	0.290109	0.233033	0.0510837	0.106471	0.102364	0.00857655	0.196042	0.19587	0.0406022	0.0021383	0.086924	0.0765758	0.370711	0.379541	0.0881682	0.132066	0.140145	0.0283475	0.0201655	0.221939	0.224952	0.0673775	0.0622646	0.0286865	0.0518362	0.330923	0.291627	0.178327	0.485316	0.459418	0.435756
Mtr4.arch_1	0.24465	0.352898	0.125055	0.135761	0.183085	0.16563	0.391151	0.163457	0.242059	0.156573	1	0.924237	0.0510122	0.137083	0.346165	0.247466	0.0194318	0.0265244	0.150832	0.0160648	0.241272	0.283754	0.0281358	0.00172605	0.0687435	0.0541917	0.332919	0.258032	0.0304808	0.168567	0.135958	0.0232799	0.00653708	0.3013	0.282966	0.0998501	0.0843955	0.0102769	0.0171858	0.179698	0.254503	0.274827	0.140101	0.173848	0.160764
Mtr4.arch_2	0.258781	0.388248	0.139261	0.151539	0.193269	0.185169	0.420303	0.186129	0.244624	0.180918	0.924237	1	0.0609397	0.138156	0.371757	0.257169	0.0189198	0.0259625	0.178261	0.0209691	0.244042	0.249219	0.0300308	0.00211867	0.0788139	0.0635595	0.360793	0.286883	0.03024	0.154738	0.140063	0.0270674	0.00733949	0.310437	0.304386	0.0932123	0.0939491	0.0113975	0.017924	0.227858	0.320065	0.331079	0.174701	0.219118	0.204351
Rrp44_1	0.196857	0.199764	0.375783	0.40942	0.246414	0.443165	0.0874483	0.150883	0.208348	0.179246	0.0510122	0.0609397	1	0.657711	0.235324	0.157458	0.0793652	0.0893773	0.119144	0.00962312	0.138215	0.163869	0.0339836	0.00597904	0.42569	0.339016	0.263201	0.322813	0.151883	0.243092	0.291368	0.0822712	0.109053	0.109973	0.113192	0.178852	0.154993	0.173613	0.286195	0.091698	0.0829878	0.0618146	0.113451	0.103946	0.107149
Rrp44_3	0.363373	0.354723	0.353505	0.364396	0.34501	0.529587	0.17608	0.213398	0.310326	0.274243	0.137083	0.138156	0.657711	1	0.353372	0.259477	0.106747	0.137228	0.18481	0.0163802	0.255622	0.269241	0.0538438	0.00686645	0.254065	0.216448	0.415341	0.494568	0.218411	0.351256	0.404116	0.116117	0.142637	0.225258	0.210377	0.24014	0.21571	0.233898	0.380875	0.188191	0.178405	0.144241	0.203413	0.173299	0.178473
Rrp6_1	0.470431	0.56382	0.373045	0.409563	0.334603	0.541182	0.453698	0.306868	0.322973	0.290109	0.346165	0.371757	0.235324	0.353372	1	0.477727	0.0685159	0.0959347	0.225271	0.0178161	0.371274	0.382404	0.0737866	0.00840547	0.190783	0.169052	0.598942	0.597647	0.140051	0.254858	0.255246	0.0543991	0.0514715	0.424027	0.418115	0.179244	0.151244	0.0485968	0.0947002	0.413508	0.460113	0.428563	0.351385	0.314882	0.364962
Rrp6_48C	0.372232	0.490531	0.215076	0.239398	0.224821	0.389345	0.443767	0.340186	0.263656	0.233033	0.247466	0.257169	0.157458	0.259477	0.477727	1	0.0456959	0.069654	0.171791	0.0141987	0.303761	0.291088	0.0653819	0.00991396	0.101247	0.111508	0.45687	0.45163	0.0996408	0.225727	0.248872	0.0562628	0.0550629	0.341558	0.323002	0.195932	0.156478	0.0490839	0.0929357	0.384415	0.432806	0.401612	0.327083	0.293708	0.374636
Cbc1_2	0.0666444	0.0616033	0.0672089	0.0737985	0.0685884	0.102625	0.0227277	0.0287726	0.0630726	0.0510837	0.0194318	0.0189198	0.0793652	0.106747	0.0685159	0.0456959	1	0.784686	0.0473412	0.0026834	0.0488072	0.0624305	0.0139371	6.95424e-05	0.0427805	0.0384797	0.101219	0.119409	0.0979165	0.0545114	0.053915	0.0191736	0.019538	0.0422643	0.0427634	0.039185	0.0336791	0.0252171	0.0433453	0.0202472	0.0162491	0.168824	0.0195382	0.179129	0.0211321
Cbc1_3	0.112354	0.102923	0.0866389	0.089817	0.125808	0.145989	0.0323875	0.0416866	0.122237	0.106471	0.0265244	0.0259625	0.0893773	0.137228	0.0959347	0.069654	0.784686	1	0.0579453	0.00449885	0.0819724	0.0983473	0.02095	0.000781811	0.0288013	0.0277066	0.148043	0.171762	0.176359	0.0827674	0.0741809	0.0288562	0.0245253	0.0719515	0.073659	0.0572062	0.0509704	0.0330399	0.0532964	0.0411156	0.031798	0.152005	0.0487032	0.195795	0.0495405
Gbp2	0.19001	0.225172	0.0989677	0.116899	0.157601	0.231331	0.179497	0.141971	0.118922	0.102364	0.150832	0.178261	0.119144	0.18481	0.225271	0.171791	0.0473412	0.0579453	1	0.0175956	0.178937	0.187394	0.0370966	0.00173632	0.0432981	0.0388473	0.271362	0.276451	0.110695	0.171881	0.164867	0.052538	0.0184371	0.206384	0.204542	0.11397	0.105954	0.0753766	0.464679	0.17948	0.216657	0.210473	0.119227	0.145132	0.145807
Tho2	0.0227757	0.0274511	0.00976069	0.0127233	0.016899	0.0188559	0.0217712	0.0131412	0.00943164	0.00857655	0.0160648	0.0209691	0.00962312	0.0163802	0.0178161	0.0141987	0.0026834	0.00449885	0.0175956	1	0.0178308	0.0161072	0.00389196	0.0015998	0.00386475	0.0030725	0.0175936	0.0181332	0.00553772	0.0135901	0.015275	0.00420145	0.00242254	0.0211166	0.0185153	0.0124762	0.00794698	0.00532004	0.0114739	0.0125856	0.0187564	0.0180812	0.00929894	0.00962228	0.0107465
Hrp1_1	0.452432	0.464676	0.214974	0.219636	0.354896	0.381602	0.302647	0.237472	0.26011	0.196042	0.241272	0.244042	0.138215	0.255622	0.371274	0.303761	0.0488072	0.0819724	0.178937	0.0178308	1	0.483628	0.0582226	0.00569922	0.109124	0.118162	0.395555	0.395089	0.105458	0.253264	0.243108	0.0419097	0.0305723	0.44413	0.395641	0.192633	0.158308	0.0467808	0.0909757	0.258966	0.274566	0.273902	0.187887	0.17447	0.175721
Hrp1_2	0.361268	0.381048	0.220143	0.218954	0.248938	0.3851	0.281059	0.219697	0.260427	0.19587	0.283754	0.249219	0.163869	0.269241	0.382404	0.291088	0.0624305	0.0983473	0.187394	0.0161072	0.483628	1	0.064316	0.00940723	0.116271	0.103259	0.406535	0.407198	0.13795	0.28235	0.240573	0.0584538	0.0464977	0.339832	0.308738	0.210974	0.169021	0.051775	0.100944	0.237847	0.244786	0.271607	0.181521	0.189201	0.17908
Nab2_2	0.0657265	0.0746899	0.0353028	0.0381474	0.0403445	0.0768887	0.0517466	0.0508912	0.0492868	0.0406022	0.0281358	0.0300308	0.0339836	0.0538438	0.0737866	0.0653819	0.0139371	0.02095	0.0370966	0.00389196	0.0582226	0.064316	1	0.799546	0.0133281	0.0125076	0.0892713	0.0969365	0.0309117	0.0466953	0.0542985	0.0205933	0.0268971	0.0641988	0.0634289	0.0417884	0.0339815	0.0111804	0.0218798	0.0461177	0.0530993	0.0510055	0.0400265	0.04016	0.0459299
Pab1	0.00353582	0.00754588	0.00184809	0.00132913	0.00126948	0.0104907	0.00700995	0.0261445	0.00299728	0.0021383	0.00172605	0.00211867	0.00597904	0.00686645	0.00840547	0.00991396	6.95424e-05	0.000781811	0.00173632	0.0015998	0.00569922	0.00940723	0.799546	1	-0.00057527	-0.000578134	0.00749857	0.00997065	0.002605	0.0109424	0.0138332	0.00606794	0.0130558	0.00374771	0.00389635	0.0200428	0.0138511	0.00273047	0.0109214	0.00279259	0.00519993	0.00470904	0.00214692	0.00259772	0.00327224
Nab3_236	0.113637	0.133727	0.522508	0.59378	0.226385	0.386752	0.0860192	0.0311592	0.15602	0.086924	0.0687435	0.0788139	0.42569	0.254065	0.190783	0.101247	0.0427805	0.0288013	0.0432981	0.00386475	0.109124	0.116271	0.0133281	-0.00057527	1	0.78239	0.122029	0.131645	0.0433504	0.0386867	0.039833	0.00895333	0.00298029	0.0773339	0.0782617	0.0220771	0.0214889	0.0117649	0.0151137	0.0527145	0.0475387	0.0411348	0.0447773	0.0354613	0.0370257
Nab3_227	0.0943441	0.108495	0.39954	0.456134	0.17161	0.344199	0.0802412	0.033391	0.147902	0.0765758	0.0541917	0.0635595	0.339016	0.216448	0.169052	0.111508	0.0384797	0.0277066	0.0388473	0.0030725	0.118162	0.103259	0.0125076	-0.000578134	0.78239	1	0.111431	0.118389	0.0401266	0.0340004	0.0373423	0.0127635	0.0096265	0.069499	0.0701138	0.0229102	0.0216426	0.0103702	0.0130052	0.0642513	0.0563421	0.0461899	0.0490477	0.0397385	0.0411723
Npl3_1	0.48374	0.632989	0.271018	0.335287	0.324113	0.5443	0.432829	0.332856	0.389886	0.370711	0.332919	0.360793	0.263201	0.415341	0.598942	0.45687	0.101219	0.148043	0.271362	0.0175936	0.395555	0.406535	0.0892713	0.00749857	0.122029	0.111431	1	0.93247	0.242659	0.2764	0.293029	0.0644293	0.0740513	0.515059	0.532513	0.19785	0.155394	0.0698569	0.129938	0.357671	0.368235	0.376641	0.272719	0.282935	0.282979
Npl3_2	0.515718	0.624597	0.314992	0.372157	0.357589	0.603829	0.384247	0.342402	0.405153	0.379541	0.258032	0.286883	0.322813	0.494568	0.597647	0.45163	0.119409	0.171762	0.276451	0.0181332	0.395089	0.407198	0.0969365	0.00997065	0.131645	0.118389	0.93247	1	0.278948	0.298122	0.330181	0.0810446	0.105366	0.487956	0.501567	0.21446	0.174084	0.089539	0.170268	0.328327	0.338442	0.339868	0.272165	0.270042	0.283588
Sto1_1	0.119157	0.113511	0.101965	0.113843	0.115826	0.213958	0.0359098	0.076038	0.0984243	0.0881682	0.0304808	0.03024	0.151883	0.218411	0.140051	0.0996408	0.0979165	0.176359	0.110695	0.00553772	0.105458	0.13795	0.0309117	0.002605	0.0433504	0.0401266	0.242659	0.278948	1	0.123127	0.120673	0.332577	0.0374162	0.0718228	0.0781977	0.0798636	0.0699095	0.40273	0.0900755	0.0305977	0.0295668	0.0343528	0.0338817	0.0344318	0.0397272
Mex67_2	0.267108	0.283478	0.125285	0.126039	0.193818	0.347736	0.23003	0.300237	0.152961	0.132066	0.168567	0.154738	0.243092	0.351256	0.254858	0.225727	0.0545114	0.0827674	0.171881	0.0135901	0.253264	0.28235	0.0466953	0.0109424	0.0386867	0.0340004	0.2764	0.298122	0.123127	1	0.540175	0.122617	0.123275	0.242987	0.209567	0.373174	0.3241	0.145286	0.255831	0.131163	0.144693	0.163982	0.113833	0.110715	0.11765
Mex67_3	0.280651	0.304816	0.120177	0.123164	0.177216	0.357583	0.23047	0.350084	0.153207	0.140145	0.135958	0.140063	0.291368	0.404116	0.255246	0.248872	0.053915	0.0741809	0.164867	0.015275	0.243108	0.240573	0.0542985	0.0138332	0.039833	0.0373423	0.293029	0.330181	0.120673	0.540175	1	0.158208	0.192606	0.215842	0.195173	0.394065	0.340309	0.172843	0.312848	0.131925	0.14357	0.155839	0.11925	0.110749	0.122302
Hek2_1	0.0464773	0.0512861	0.0238049	0.020401	0.0238221	0.0979326	0.0524741	0.097817	0.0315278	0.0283475	0.0232799	0.0270674	0.0822712	0.116117	0.0543991	0.0562628	0.0191736	0.0288562	0.052538	0.00420145	0.0419097	0.0584538	0.0205933	0.00606794	0.00895333	0.0127635	0.0644293	0.0810446	0.332577	0.122617	0.158208	1	0.613274	0.0350883	0.0361161	0.131287	0.121001	0.348452	0.0867511	0.0287189	0.0297538	0.0331695	0.0192845	0.0243351	0.0235305
Hek2_2	0.0342957	0.0437219	0.0191949	0.020021	0.0166235	0.128068	0.0529258	0.159573	0.0195963	0.0201655	0.00653708	0.00733949	0.109053	0.142637	0.0514715	0.0550629	0.019538	0.0245253	0.0184371	0.00242254	0.0305723	0.0464977	0.0268971	0.0130558	0.00298029	0.0096265	0.0740513	0.105366	0.0374162	0.123275	0.192606	0.613274	1	0.0222195	0.0240855	0.149798	0.13763	0.0539124	0.105926	0.0171803	0.0150488	0.0247313	0.00864295	0.0136911	0.0107393
Rat1_11	0.481254	0.538433	0.213836	0.23859	0.391312	0.376594	0.357423	0.237734	0.258151	0.221939	0.3013	0.310437	0.109973	0.225258	0.424027	0.341558	0.0422643	0.0719515	0.206384	0.0211166	0.44413	0.339832	0.0641988	0.00374771	0.0773339	0.069499	0.515059	0.487956	0.0718228	0.242987	0.215842	0.0350883	0.0222195	1	0.84324	0.164778	0.133627	0.0398525	0.0705131	0.329631	0.327476	0.325466	0.199074	0.210433	0.200931
Rat1_5	0.418385	0.494554	0.196058	0.220834	0.351939	0.3595	0.338125	0.228999	0.2582	0.224952	0.282966	0.304386	0.113192	0.210377	0.418115	0.323002	0.0427634	0.073659	0.204542	0.0185153	0.395641	0.308738	0.0634289	0.00389635	0.0782617	0.0701138	0.532513	0.501567	0.0781977	0.209567	0.195173	0.0361161	0.0240855	0.84324	1	0.141728	0.117764	0.0369486	0.0622335	0.311031	0.320459	0.315247	0.195414	0.215236	0.201667
Xrn1_1	0.150345	0.210486	0.0644228	0.068686	0.092792	0.225317	0.20152	0.338651	0.0772904	0.0673775	0.0998501	0.0932123	0.178852	0.24014	0.179244	0.195932	0.039185	0.0572062	0.11397	0.0124762	0.192633	0.210974	0.0417884	0.0200428	0.0220771	0.0229102	0.19785	0.21446	0.0798636	0.373174	0.394065	0.131287	0.149798	0.164778	0.141728	1	0.609655	0.12336	0.236876	0.120455	0.129754	0.15338	0.0802321	0.0929196	0.0961562
Xrn1_2	0.134618	0.169386	0.0548591	0.0560434	0.0876431	0.202911	0.15636	0.271211	0.0713879	0.0622646	0.0843955	0.0939491	0.154993	0.21571	0.151244	0.156478	0.0336791	0.0509704	0.105954	0.00794698	0.158308	0.169021	0.0339815	0.0138511	0.0214889	0.0216426	0.155394	0.174084	0.0699095	0.3241	0.340309	0.121001	0.13763	0.133627	0.117764	0.609655	1	0.105419	0.199633	0.107232	0.125518	0.130235	0.0841733	0.091997	0.0967428
Ski2_1	0.0558739	0.0576598	0.0396524	0.0370795	0.0539286	0.102618	0.024773	0.0765893	0.0267418	0.0286865	0.0102769	0.0113975	0.173613	0.233898	0.0485968	0.0490839	0.0252171	0.0330399	0.0753766	0.00532004	0.0467808	0.051775	0.0111804	0.00273047	0.0117649	0.0103702	0.0698569	0.089539	0.40273	0.145286	0.172843	0.348452	0.0539124	0.0398525	0.0369486	0.12336	0.105419	1	0.190445	0.0121092	0.0103293	0.0134179	0.0114741	0.0110202	0.011742
Ski2_2	0.101741	0.124387	0.0566523	0.0604468	0.0982613	0.178418	0.0736876	0.234804	0.0492172	0.0518362	0.0171858	0.017924	0.286195	0.380875	0.0947002	0.0929357	0.0433453	0.0532964	0.464679	0.0114739	0.0909757	0.100944	0.0218798	0.0109214	0.0151137	0.0130052	0.129938	0.170268	0.0900755	0.255831	0.312848	0.0867511	0.105926	0.0705131	0.0622335	0.236876	0.199633	0.190445	1	0.0217315	0.0172323	0.0266043	0.0136554	0.0165109	0.0173795
Nop1_1	0.374189	0.450655	0.132904	0.135877	0.171589	0.338964	0.450615	0.252705	0.33345	0.330923	0.179698	0.227858	0.091698	0.188191	0.413508	0.384415	0.0202472	0.0411156	0.17948	0.0125856	0.258966	0.237847	0.0461177	0.00279259	0.0527145	0.0642513	0.357671	0.328327	0.0305977	0.131163	0.131925	0.0287189	0.0171803	0.329631	0.311031	0.120455	0.107232	0.0121092	0.0217315	1	0.881405	0.688146	0.796778	0.696111	0.729613
Nop1_2	0.38204	0.464928	0.129826	0.134802	0.180423	0.344887	0.528341	0.308303	0.305935	0.291627	0.254503	0.320065	0.0829878	0.178405	0.460113	0.432806	0.0162491	0.031798	0.216657	0.0187564	0.274566	0.244786	0.0530993	0.00519993	0.0475387	0.0563421	0.368235	0.338442	0.0295668	0.144693	0.14357	0.0297538	0.0150488	0.327476	0.320459	0.129754	0.125518	0.0103293	0.0172323	0.881405	1	0.86451	0.752858	0.684317	0.803522
Nop56_1	0.30366	0.414471	0.110207	0.126203	0.152458	0.292211	0.533561	0.3218	0.20366	0.178327	0.274827	0.331079	0.0618146	0.144241	0.428563	0.401612	0.168824	0.152005	0.210473	0.0180812	0.273902	0.271607	0.0510055	0.00470904	0.0411348	0.0461899	0.376641	0.339868	0.0343528	0.163982	0.155839	0.0331695	0.0247313	0.325466	0.315247	0.15338	0.130235	0.0134179	0.0266043	0.688146	0.86451	1	0.518392	0.601742	0.649051
Nop56_2	0.403092	0.403801	0.141352	0.111416	0.151824	0.359406	0.341174	0.175021	0.493105	0.485316	0.140101	0.174701	0.113451	0.203413	0.351385	0.327083	0.0195382	0.0487032	0.119227	0.00929894	0.187887	0.181521	0.0400265	0.00214692	0.0447773	0.0490477	0.272719	0.272165	0.0338817	0.113833	0.11925	0.0192845	0.00864295	0.199074	0.195414	0.0802321	0.0841733	0.0114741	0.0136554	0.796778	0.752858	0.518392	1	0.7733	0.858868
Nop58_1	0.294266	0.34915	0.117823	0.101262	0.123358	0.313399	0.328095	0.206176	0.476743	0.459418	0.173848	0.219118	0.103946	0.173299	0.314882	0.293708	0.179129	0.195795	0.145132	0.00962228	0.17447	0.189201	0.04016	0.00259772	0.0354613	0.0397385	0.282935	0.270042	0.0344318	0.110715	0.110749	0.0243351	0.0136911	0.210433	0.215236	0.0929196	0.091997	0.0110202	0.0165109	0.696111	0.684317	0.601742	0.7733	1	0.716322
Nop58_2	0.357477	0.382605	0.128866	0.106365	0.133231	0.350628	0.363078	0.209898	0.451386	0.435756	0.160764	0.204351	0.107149	0.178473	0.364962	0.374636	0.0211321	0.0495405	0.145807	0.0107465	0.175721	0.17908	0.0459299	0.00327224	0.0370257	0.0411723	0.282979	0.283588	0.0397272	0.11765	0.122302	0.0235305	0.0107393	0.200931	0.201667	0.0961562	0.0967428	0.011742	0.0173795	0.729613	0.803522	0.649051	0.858868	0.716322	1
