## Supplemental Table 7 for "Substrate Specificity of the TRAMP Nuclear Surveillance Complexes"

### Sheet: Ct values
	Ct															delta Ct				Pfaffl (Fold change)							Primer Efficiency
	BY #1	BY #1		BY #2	BY #2		dTrf5 #1	dTrf5 #1		dTrf5 #2	dTrf5 #2		dTrf5 #3	dTrf5 #3		ratio1	ratio2	ratio3			ratio1	ratio2	ratio3	Average	SD
VMA6	20.17	20.3		22.37	22.15		18.14	18.03		17.79	17.7433		18.66	18.53		-2.27	-2.55667	-3.62		VMA6	5.59201	12.4843	12.5058	10.194	3.98549		1.86702
	20.33			22.13			18.03			17.67			18.34
	20.4			21.95			17.92			17.77			18.59
HPT1	19.99	19.9867		21.26	21.1867		18.02	17.7		18.1	18.0267		19.04	19.0133		-2.28667	-1.96	-2.17333		HPT1	5.41229	8.51596	4.86036	6.26287	1.97065		1.87596
	19.93			21.23			17.16			17.94			18.9
	20.04			21.07			17.92			18.04			19.1
ERG20	20.08	20.08		21.47	21.45		18.08	18.12		18.26	18.2633		19.24	19.3033		-1.96	-1.81667	-2.14667		ERG20	4.5038	8.11293	4.83494	5.81722	1.99503		1.91289
	20.11			21.56			18.25			18.25			19.32
	20.05			21.32			18.03			18.28			19.35
NOG1	18.37	18.4733		19.36	19.4333		16.52	16.5567		16.56	16.5767		17.82	17.8633		-1.91667	-1.89667	-1.57		NOG1	4.3013	8.00792	3.36116	5.22346	2.4568		1.83887
	18.54			19.56			16.62			16.56			17.91
	18.51			19.38			16.53			16.61			17.86
PDC1	13.06	13.2833		13.62	13.7833		11.92	12.0067		12.51	12.6667		13.27	13.4333		-1.27667	-0.616667	-0.35		PDC1	2.99189	3.96141	1.64634	2.86655	1.16261		1.917
	13.26			13.86			11.98			12.63			13.28
	13.53			13.87			12.12			12.86			13.75
TDH3	17.01	17.0633		17.28	17.2467		16.83	16.95		16.78	16.8067		16.1	16.17		-0.113333	-0.256667	-1.07667		TDH3	1.48167	3.14749	2.5362	2.38845	0.842682		1.8998
	17.03			17.15			16.99			16.74			16.01
	17.15			17.31			17.03			16.9			16.4
sCR1	13.67	13.5367		13.96	13.72		14.2	14.0433		15.17	15.0833		14.06	14.1633		0.506667	1.54667	0.443333		sCR1	1	1	1	1	0		1.82239
	13.36			13.61			14			14.85			14.16
	13.58			13.59			13.93			15.23			14.27

### Sheet: Primer sequences
VMA6	oCDF144	Forward primer	GCAAGCCCAAGATTTCGAAGG
	oCDF145	Reverse primer	GGCAAATTGTTGCGTGAAAGC
HPT1	oCDF146	Forward primer	AAGGATGCAGCTGAACAGGC
	oCDF147	Reverse primer	TCATTCAACATTTCGGCAGGC
ERG20	oCDF148	Forward primer	TTGCCTGTCGCATTGGCTAT
	oCDF149	Reverse primer	TGGGGTACCGAAGCAGTCTA
NOG1	oCDF152	Forward primer	ACAGGTGAAGGTTTCGTGGA
	oCDF153	Reverse primer	CGCACGAGATATAGCTGCCA
PDC1	oCDF154	Forward primer	ATTGCCGGTTCTTACGCTGA
	oCDF155	Reverse primer	TCACCGTTACCCAAGGTGTG
TDH3	oCDF158	Forward primer	ACGACTCCACTCACGGTAGA
	oCDF159	Reverse primer	TTGGAAGAACCCCATGGCAA
sCR1	(Winz & al, 2019, Nat Com))	Forward primer	TCTGGCCGAGGAACAAATC
	(Winz & al, 2019, Nat Com))	Reverse primer	CGGTGCGGAATAGAGAACTATC

### Sheet: Primer Efficiencies
	Ct
gDNA Dilutions	1/10000			1/1000			1/100			0.1			1								100ng/ul
VMA6	29.31	30.11		26.65	26.82		22.95	22.93		19.04	19.08		15.55	15.5533		gDNA Dilutions	1/10000	1/1000	1/100	0.1	1		trendline equation factor		Efficiency	Efficiency
	29.93			26.93			22.95			19.12			15.5			VMA6	30.11	26.82	22.93	19.08	15.5533		3.688		86.7023	1.86702
	31.09			26.88			22.89			19.08			15.61			HPT1	30.9167	27.2467	23.6533	19.8867	16.2967		3.66		87.5962	1.87596
																ERG20	31.1567	27.0767	23.32	19.58	16.2033		3.55		91.2891	1.91289
HPT1	30.88	30.9167		27.26	27.2467		23.63	23.6533		19.78	19.8867		16.26	16.2967		NOG1	31.335	27.6	23.74	19.765	16.18		3.78		83.8867	1.83887
	31.29			27.38			23.75			19.83			16.07			PDC1	28.95	26.48	22.7833	19.16	15.8933		3.5383		91.6998	1.917
	30.58			27.1			23.58			20.05			16.56			TDH3	30.4	27.3	23.6	19.895	16.575		3.588		89.9795	1.8998
																sCR1	32.0333	28.38	24.53	20.4467	16.8167		3.8367		82.2387	1.82239
ERG20	30.6	31.1567		26.91	27.0767		23.58	23.32		19.64	19.58		16.26	16.2033
	31.1			27.01			23.04			19.51			16.13
	31.77			27.31			23.34			19.59			16.22
NOG1	30.93	31.335		27.68	27.6		23.77	23.74		19.79	19.765		16.25	16.18
	31.74			27.52			23.71			19.74			16.11
PDC1	28.01	28.95		26.46	26.48		22.86	22.7833		19.18	19.16		15.91	15.8933
	28.96			26.44			22.76			19.14			15.74
	29.88			26.54			22.73			19.16			16.03
TDH3	16.49	16.575		19.89	19.895		24.13	23.6		26.38	27.3		30.54	30.4
	16.66			19.9			23.07			28.22			30.26
sCR1	17.08	16.8167		20.68	20.4467		24.35	24.53		28.47	28.38		31.07	32.0333
	17.07			20.73			24.67			28			32.77
	16.3			19.93			24.57			28.67			32.26
